# Genome-wide temperature-sensitivity of PcG regulation and reduction thereof in temperate *Drosophila melanogaster*

**DOI:** 10.1101/2023.01.02.522482

**Authors:** Susanne Voigt, Christin Froschauer

**Author notes:** SV should be considered as first, senior and corresponding author.

## Abstract

Epigenetic regulation varies with the environment. In the fruit fly *Drosophila melanogaster*, environmental temperature can affect chromatin-based gene regulation. Genes regulated by the Polycomb group (PcG) can vary in their transcriptional output in response to changes in temperature, which typically increases with decreasing temperature. Here, we studied temperature-sensitive expression of PcG target genes on a genome-wide scale, as well as temperature-sensitive enrichment of two histone modifications associated with the regulation of PcG target genes, H3K27me3 and H3K4me3. We investigated temperature-sensitivity in adult flies, and possible differences thereof between populations adapted to temperate and tropical climates. Compared to genes not targeted by the PcG, an elevated number of target genes showed higher expression at the lower temperature, as it is typically observed for PcG regulation. Many of the PcG target genes also exhibited temperature-sensitive H3K4me3 enrichment in the same direction, and the H3K4me3 temperature response correlated positively with that of expression. A small set of target sites also showed temperature-sensitive enrichment of H3K27me3, again with a higher proportion corresponding to increased transcriptional activation at the lower temperature. Overall, higher transcriptional activity at lower temperature was less pronounced in males compared to females, and in temperate compared to tropical flies. Possible trans- and cis-acting factors responsible for reduced expression plasticity in temperate flies were identified, including factors belonging to the Trithorax group (TrxG) and insulator binding proteins, respectively.
