## Supplementary Tables S1-3 for "Genome-wide temperature-sensitivity of PcG regulation and reduction thereof in temperate *Drosophila melanogaster*"

### Sheet: info
Table S1. RNA-seq quality control
Table S2. ChIP-seq quality control - ChIP-seq quality control - number of reads, mean fragment lengths and fraction of reads in peaks
Table S3. ChIP-seq quality control - peak correlation among biological replicates

### Sheet: TabS1
Table S1. RNA-seq quality control
	number of reads (2x100 PE):		genomic origin of reads:
sample	number of reads	number of uniquely mapped reads	Exonic	Intronic	Intergenic	Intronic/inter-genic overlapping exon
France_15C_female_replicate1_expression	94539284	86514693	0.9344	0.0417	0.0239	0.0226
France_15C_female_replicate2_expression	81948991	75583659	0.9387	0.0408	0.0205	0.0227
France_15C_female_replicate3_expression	81537132	74111865	0.9357	0.0421	0.0222	0.0232
France_28C_female_replicate1_expression	85023044	79230901	0.9455	0.0359	0.0186	0.0219
France_28C_female_replicate2_expression	69848674	64302633	0.9432	0.037	0.0198	0.0229
France_28C_female_replicate3_expression	65275647	60091069	0.9405	0.039	0.0204	0.0222
Zambia_15C_female_replicate1_expression	61329705	55651302	0.9327	0.0443	0.023	0.0243
Zambia_15C_female_replicate2_expression	75524399	67909728	0.926	0.0485	0.0255	0.0239
Zambia_15C_female_replicate3_expression	88104890	80311405	0.9339	0.0432	0.0229	0.0237
Zambia_28C_female_replicate1_expression	71886532	66360134	0.9421	0.0385	0.0194	0.0228
Zambia_28C_female_replicate2_expression	81410661	76451150	0.946	0.037	0.017	0.0223
Zambia_28C_female_replicate3_expression	74664279	68484909	0.9412	0.0387	0.02	0.0229
France_15C_male_replicate1_expression	73162096	65294056	0.9227	0.0504	0.027	0.0246
France_15C_male_replicate2_expression	78660480	70740527	0.9246	0.05	0.0253	0.0249
France_15C_male_replicate3_expression	64302786	58000503	0.9249	0.0494	0.0257	0.0245
France_28C_male_replicate1_expression	62065812	56354005	0.9227	0.0523	0.025	0.0264
France_28C_male_replicate2_expression	80937271	72072027	0.9177	0.0546	0.0277	0.027
France_28C_male_replicate3_expression	70210111	64667627	0.9263	0.0518	0.0219	0.0257
Zambia_15C_male_replicate1_expression	70029202	62704784	0.9223	0.0515	0.0262	0.0249
Zambia_15C_male_replicate2_expression	70925670	64508029	0.9216	0.0529	0.0255	0.0251
Zambia_15C_male_replicate3_expression	68207349	61322221	0.9229	0.0507	0.0264	0.0258
Zambia_28C_male_replicate1_expression	89357692	81559328	0.9236	0.0527	0.0238	0.0261
Zambia_28C_male_replicate2_expression	63858738	58952971	0.926	0.0518	0.0222	0.0274
Zambia_28C_male_replicate3_expression	68827380	60622533	0.9164	0.0549	0.0287	0.0281

### Sheet: TabS2
Table S2. ChIP-seq quality control - number of reads, mean fragment lengths and fraction of reads in peaks
sample	number of reads (2x100bp PE)	number of reads after quality filtering (2x100bp PE)	mean fragment length [bp]	fraction of reads in peaks (FRiP)
France_15C_female_input	44434185	27307450	194.1	-
France_15C_female_replicate1_H3K4me3	37775542	26581794	222.6	0.85
France_15C_female_replicate2_H3K4me3	48781429	33258389	222.2	0.85
France_15C_female_replicate1_H3K27me3	36429133	17778252	257.3	0.59
France_15C_female_replicate2_H3K27me3	38274101	16622211	269.4	0.52
France_28C_female_input	47118185	2.84454e+07	178.5	-
France_28C_female_replicate1_H3K4me3	43032433	30794939	184.7	0.9
France_28C_female_replicate2_H3K4me3	50913154	38900214	205.8	0.69
France_28C_female_replicate1_H3K27me3	39804212	2.11887e+07	220.2	0.55
France_28C_female_replicate2_H3K27me3	33958927	15818204	256.3	0.59
Zambia_15C_female_input	46545878	2.66398e+07	187.6	-
Zambia_15C_female_replicate1_H3K4me3	47947130	3.26971e+07	209.7	0.83
Zambia_15C_female_replicate2_H3K4me3	43756270	3.1269e+07	218.3	0.72
Zambia_15C_female_replicate1_H3K27me3	27407970	1.36435e+07	244.8	0.63
Zambia_15C_female_replicate2_H3K27me3	34351325	1.77348e+07	248.2	0.63
Zambia_28C_female_input	54603787	32093485	201.4	-
Zambia_28C_female_replicate1_H3K4me3	48431684	34458286	241.1	0.86
Zambia_28C_female_replicate2_H3K4me3	37673386	2.65379e+07	208.3	0.87
Zambia_28C_female_replicate1_H3K27me3	33353448	17697492	233.4	0.62
Zambia_28C_female_replicate2_H3K27me3	33011077	1.64675e+07	262.2	0.59
France_15C_male_input	51682109	30396519	204.9	-
France_15C_male_replicate1_H3K4me3	41183160	28821856	184.8	0.88
France_15C_male_replicate2_H3K4me3	43550741	32344112	206.7	0.81
France_15C_male_replicate1_H3K27me3	35009029	7472402	254	0.65
France_15C_male_replicate2_H3K27me3	29600287	16232676	214.6	0.64
France_28C_male_input	49221484	2.84716e+07	175	-
France_28C_male_replicate1_H3K4me3	37561941	27942785	184.9	0.86
France_28C_male_replicate2_H3K4me3	44146054	3.19284e+07	219.7	0.87
France_28C_male_replicate1_H3K27me3	23629393	11682863	242.5	0.66
France_28C_male_replicate2_H3K27me3	28215191	14872092	226.5	0.62
Zambia_15C_male_input	47491599	2.54898e+07	176.8	-
Zambia_15C_male_replicate1_H3K4me3	37714571	24892011	185	0.87
Zambia_15C_male_replicate2_H3K4me3	36120849	2.57241e+07	176.2	0.77
Zambia_15C_male_replicate1_H3K27me3	33555814	1.63511e+07	253.9	0.64
Zambia_15C_male_replicate2_H3K27me3	32103285	1.68659e+07	222.7	0.61
Zambia_28C_male_input	55349586	29379092	200.3	-
Zambia_28C_male_replicate1_H3K4me3	31128101	2.04159e+07	231.6	0.87
Zambia_28C_male_replicate2_H3K4me3	29119058	2.08916e+07	177.3	0.88
Zambia_28C_male_replicate1_H3K27me3	25208861	1.11057e+07	272.2	0.64
Zambia_28C_male_replicate2_H3K27me3	29315320	14541061	215.6	0.62

### Sheet: TabS3
Table S3. ChIP-seq quality control - peak correlation among biological replicates
Pearson correlation of ChIP-seq reads across the genome was calculated using the UCSC software wigCorrelate v357 (Kent et al. Bioinformatics 26.17 (2010): 2204-2207)
sample type	Pearson's r
France_15C_female_H3K4me3	0.994109
France_28C_female_H3K4me3	0.993455
Zambia_15C_female_H3K4me3	0.997153
Zambia_28C_female_H3K4me3	0.981738
France_15C_male_H3K4me3	0.961923
France_28C_male_H3K4me3	0.94918
Zambia_15C_male_H3K4me3	0.972353
Zambia_28C_male_H3K4me3	0.970928
France_15C_female_H3K27me3	0.981733
France_28C_female_H3K27me3	0.98641
Zambia_15C_female_H3K27me3	0.994
Zambia_28C_female_H3K27me3	0.977083
France_15C_male_H3K27me3	0.958809
France_28C_male_H3K27me3	0.956063
Zambia_15C_male_H3K27me3	0.974872
Zambia_28C_male_H3K27me3	0.950691
