## Supplementary Table S34 for "Genome-wide temperature-sensitivity of PcG regulation and reduction thereof in temperate *Drosophila melanogaster*"

### Sheet: TabS34
Table S34. PcG, PcG recruiter, TrxG and insulator proteins considered in study
					Lists of PcG, PcG, and PcG recruiter proteins derived from Flybase Release 6 (FB2021_02) as given by the gene groups "Polycomb group complexes", "Polycomb group recruiters/DNA-binding proteins", "Trithorax group complexes", respectively (Gramates et al. 2022; https://doi.org/10.1093/genetics/iyac035). Lists of PcG and PcG recruiter proteins were updated based on Chetverina et al. 2020 (DOI: 10.32…
group	gene_symbol	flybase_gene_id			List of insulator proteins was derived from Savistky et al. 2016 (doi: 10.1534/genetics.115.179309) and Peterson et al. 2021 (https://doi.org/10.3390/genes12060817).
PcG	Asx	FBgn0261823
PcG	Caf1-55	FBgn0263979
PcG	calypso	FBgn0262166
PcG	E(z)	FBgn0000629
PcG	esc	FBgn0000588
PcG	escl	FBgn0032391
PcG	Jarid2	FBgn0036004
PcG	jing	FBgn0086655
PcG	Kdm2	FBgn0037659
PcG	Pc	FBgn0003042
PcG	Pcl	FBgn0003044
PcG	ph-d	FBgn0004860
PcG	pho	FBgn0002521
PcG	phol	FBgn0035997
PcG	ph-p	FBgn0004861
PcG	Psc	FBgn0005624
PcG	RYBP	FBgn0034763
PcG	Sce	FBgn0003330
PcG	Scm	FBgn0003334
PcG	Sfmbt	FBgn0032475
PcG	Su(z)12	FBgn0020887
PcG	Su(z)2	FBgn0265623
PcGrecruiter	Adf1	FBgn0284249
PcGrecruiter	cg	FBgn0000289
PcGrecruiter	Dsp1	FBgn0278608
PcGrecruiter	grh	FBgn0259211
PcGrecruiter	pho	FBgn0002521
PcGrecruiter	phol	FBgn0035997
PcGrecruiter	psq	FBgn0263102
PcGrecruiter	Spps	FBgn0039169
PcGrecruiter	Trl	FBgn0013263
PcGrecruiter	z	FBgn0004050
TrxG	Act42A	FBgn0000043
TrxG	Act5C	FBgn0000042
TrxG	ash2	FBgn0000139
TrxG	Bap111	FBgn0030093
TrxG	Bap170	FBgn0042085
TrxG	Bap55	FBgn0025716
TrxG	Bap60	FBgn0025463
TrxG	Bicra	FBgn0039633
TrxG	Brd7-9	FBgn0031947
TrxG	brm	FBgn0000212
TrxG	Caf1-55	FBgn0263979
TrxG	CDK2AP1	FBgn0030269
TrxG	Cfp1	FBgn0030121
TrxG	d4	FBgn0033015
TrxG	Dpy-30L1	FBgn0032293
TrxG	E(bx)	FBgn0000541
TrxG	e(y)3	FBgn0087008
TrxG	Hcf	FBgn0039904
TrxG	HDAC1	FBgn0015805
TrxG	Iswi	FBgn0011604
TrxG	Lpt	FBgn0263667
TrxG	MBD-like	FBgn0027950
TrxG	MEP-1	FBgn0035357
TrxG	Mi-2	FBgn0262519
TrxG	Mnn1	FBgn0031885
TrxG	mor	FBgn0002783
TrxG	MTA1-like	FBgn0027951
TrxG	Ncoa6	FBgn0031698
TrxG	nej	FBgn0261617
TrxG	Nurf-38	FBgn0016687
TrxG	osa	FBgn0261885
TrxG	Pa1	FBgn0287454
TrxG	polybromo	FBgn0039227
TrxG	Ptip	FBgn0052133
TrxG	Rbbp5	FBgn0036973
TrxG	Sbf	FBgn0025802
TrxG	Set1	FBgn0040022
TrxG	simj	FBgn0010762
TrxG	Snr1	FBgn0011715
TrxG	trr	FBgn0023518
TrxG	trx	FBgn0003862
TrxG	Utx	FBgn0260749
TrxG	Wdr82	FBgn0032030
TrxG	wds	FBgn0040066
insulator	BEAF-32	FBgn0015602
insulator	Chro	FBgn0044324
insulator	Clamp	FBgn0032979
insulator	Cp190	FBgn0000283
insulator	CTCF	FBgn0035769
insulator	dwg	FBgn0000520
insulator	e(y)2	FBgn0000618
insulator	Elba1	FBgn0000227
insulator	Elba2	FBgn0031435
insulator	Elba3	FBgn0031621
insulator	HIPP1	FBgn0037027
insulator	Ibf1	FBgn0037670
insulator	Ibf2	FBgn0037669
insulator	M1BP	FBgn0037621
insulator	mod(mdg4)	FBgn0002781
insulator	pita	FBgn0034878
insulator	shep	FBgn0052423
insulator	su(Hw)	FBgn0003567
insulator	Trl	FBgn0013263
insulator	ZIPIC	FBgn0039740
insulator	zld	FBgn0259789
