## Supplementary Tables S33-37 for "Genome-wide temperature-sensitivity of PcG regulation and reduction thereof in temperate *Drosophila melanogaster*"

### Sheet: info
Table S35. motif PWMs included in study
Table S36. Transcription factors with motif differentiation between populations and overrepresentation (FDR 5%) at PcG target genes with population x temperature interactions in their expression - female
Table S37. Transcription factors with motif differentiation between populations and overrepresentation (FDR 5%) at PcG target genes with population x temperature interactions in their expression - male

### Sheet: TabS35
Table S35. motif PWMs included in study
transcription factor	motif_ID	consensus	data_source
ab	ab_SANGER_10_FBgn0259750	BWNRCCAGGWMCNNTNNNGNN	FlyFactorSurvey
ab	ab_SOLEXA_5_FBgn0259750	NNNNHNRCCAGGWMCYNNNNNNNNNN	FlyFactorSurvey
abd-A	Abd-A_FlyReg_FBgn0000014	KNMATWAW	FlyFactorSurvey
abd-A	AbdA_SOLEXA_FBgn0000014	NTTAATKR	FlyFactorSurvey
Abd-B	Abd-B_FlyReg_FBgn0000015	YCATAAAA	FlyFactorSurvey
Abd-B	AbdB_Cell_FBgn0000015	GWTTTATKA	FlyFactorSurvey
Abd-B	AbdB_SOLEXA_FBgn0000015	NTTWATKR	FlyFactorSurvey
Abd-B	Abd-B	TTTATKA	JASPAR_CORE
ac	M4724_1.02	GCAGGTGY	cisbp_1.02
ac	ac_da_SANGER_5_FBgn0000022	RCACCTGC	FlyFactorSurvey
achi	Achi_Cell_FBgn0033749	TWTGACA	FlyFactorSurvey
achi	Achi_SOLEXA_FBgn0033749	NTGACA	FlyFactorSurvey
achi	achi	TGACAG	JASPAR_CORE
acj6	acj6_SOLEXA_5_FBgn0000028	NNNNNNTGMATWNNTNATNNN	FlyFactorSurvey
Adf1	Adf1_FlyReg_FBgn0000054	CGRCYGCR	FlyFactorSurvey
Adf1	Adf1_SANGER_5_FBgn0000054	YMCMRGCAGAGMHNM	FlyFactorSurvey
Aef1	Aef1_FlyReg_FBgn0005694	CAACWACW	FlyFactorSurvey
Aef1	Aef1_SANGER_5_FBgn0005694	RCAACAACAAC	FlyFactorSurvey
al	Al_SOLEXA_FBgn0000061	NNYTAATTR	FlyFactorSurvey
al	al	TAATTAA	JASPAR_CORE
amos	M4735_1.02	RMCAYMTGBCV	cisbp_1.02
Antp	Antp_Cell_FBgn0000095	YTTAATKA	FlyFactorSurvey
Antp	Antp_FlyReg_FBgn0000095	WTAATT	FlyFactorSurvey
aop	aop_SANGER_10_FBgn0000097	RCCGGAARY	FlyFactorSurvey
ap	Ap_Cell_FBgn0000099	NYTAATKA	FlyFactorSurvey
ap	ap_FlyReg_FBgn0000099	NAATNA	FlyFactorSurvey
ap	Ap_SOLEXA_FBgn0000099	NTAATKR	FlyFactorSurvey
ara	Ara_Cell_FBgn0015904	NNAWWACA	FlyFactorSurvey
ara	Ara_SOLEXA_FBgn0015904	NWWACA	FlyFactorSurvey
ara	ara	WWACA	JASPAR_CORE
ase	M4745_1.02	RCAGGTG	cisbp_1.02
ase	ase_da_SANGER_10_FBgn0000137	CACCTGY	FlyFactorSurvey
Atf-2	Atf-2_SANGER_5_FBgn0050420	RTSACGTCATC	FlyFactorSurvey
Atf6	Atf6_SANGER_5_FBgn0033010	GCTGACGTGGMA	FlyFactorSurvey
ato	M4750_1.02	GYGNCAKRTGK	cisbp_1.02
ato	M4752_1.02	GNCAKRTGN	cisbp_1.02
ato	ato_da_SANGER_10_FBgn0000413	MCAYMTGNCRC	FlyFactorSurvey
ato	ato_da_SANGER_5_3_FBgn0000413	MCAYMTGNC	FlyFactorSurvey
Awh	Awh_SOLEXA_FBgn0013751	YTAATKR	FlyFactorSurvey
bab1	bab1_FlyReg_FBgn0004870	TATWAWTRTT	FlyFactorSurvey
bab1	bab1_SANGER_5_FBgn0004870	GAATTAWATAT	FlyFactorSurvey
bap	Bap_Cell_FBgn0004862	NNTTAAGTRN	FlyFactorSurvey
bap	Bap_SOLEXA_FBgn0004862	NTTAAGTR	FlyFactorSurvey
bap	bap	TTAAGTR	JASPAR_CORE
bcd	Bcd_Cell_FBgn0000166	NNTAATCC	FlyFactorSurvey
bcd	bcd_FlyReg_FBgn0000166	NTAAKCYN	FlyFactorSurvey
bcd	bcd_NAR_FBgn0000166	YTAAKCY	FlyFactorSurvey
bcd	Bcd_SOLEXA_FBgn0000166	YTAATCC	FlyFactorSurvey
bcd	bcd	TAATCC	JASPAR_CORE
BEAF-32	BEAF-32	NNNMNRMTATCGATW	JASPAR_2014
B-H1	BH1_Cell_FBgn0011758	GTTAAWYGN	FlyFactorSurvey
B-H1	BH1_SOLEXA_FBgn0011758	TAAWYG	FlyFactorSurvey
B-H1	B-H1	TTAAWYG	JASPAR_CORE
B-H2	BH2_Cell_FBgn0004854	NWTAATTGG	FlyFactorSurvey
B-H2	BH2_SOLEXA_FBgn0004854	NTTAATYR	FlyFactorSurvey
B-H2	B-H2	WTAATTG	JASPAR_CORE
bin	bin_FlyReg_FBgn0045759	TAAACARMGA	FlyFactorSurvey
bin	bin_SANGER_5_FBgn0045759	RTAAACA	FlyFactorSurvey
Blimp-1	Blimp-1_NAR_FBgn0035625	RAAAGTGAAAGT	FlyFactorSurvey
Blimp-1	Blimp-1_SANGER_5_FBgn0035625	GAAAGKGAAAGC	FlyFactorSurvey
bowl	bowl_SANGER_5_FBgn0004893	MCRGWAGY	FlyFactorSurvey
br	M1844_1.02	RTAAWWRACAARWN	cisbp_1.02
br	M1845_1.02	AAATAGNW	cisbp_1.02
br	M1846_1.02	WAAACWARNNN	cisbp_1.02
br	M1847_1.02	TWRTAAANWAW	cisbp_1.02
br	M2533_1.02	WNRTAAWWRACAARWNWN	cisbp_1.02
br	M2536_1.02	WWWRKAAASAWAW	cisbp_1.02
br	M4771_1.02	MACTATY	cisbp_1.02
br	M4773_1.02	MMTAGASCA	cisbp_1.02
br	M4774_1.02	TCTAATC	cisbp_1.02
br	M4775_1.02	VNGATTAGAAR	cisbp_1.02
br	M4776_1.02	AAWTAGAA	cisbp_1.02
br	M4777_1.02	TWNATAGW	cisbp_1.02
br	M4778_1.02	AMWAGYTN	cisbp_1.02
br	M4779_1.02	RCTAAT	cisbp_1.02
br	br_SANGER_10_FBgn0000210	GATTAGA	FlyFactorSurvey
br	br-PA_SANGER_5_FBgn0000210	RATAGTK	FlyFactorSurvey
br	br-PE_SANGER_5_FBgn0000210	RTYCNWCTAAYG	FlyFactorSurvey
br	br-Z2_FlyReg_FBgn0000210	WCTATNWA	FlyFactorSurvey
br	br-Z3_FlyReg_FBgn0000210	NARCTWKT	FlyFactorSurvey
br	br_Z2	TNCTATTT	JASPAR_CORE
br	br_Z3	TAAACWARNNN	JASPAR_CORE
brk	M2022_1.02	RGCGCCRS	cisbp_1.02
brk	brk	SYGGCGCY	JASPAR_CORE
bsh	Bsh_Cell_FBgn0000529	NTTAATKRG	FlyFactorSurvey
bsh	bsh	TTAATKR	JASPAR_CORE
BtbVII	BtbVII_SANGER_5_FBgn0263108	MNTATGTAYA	FlyFactorSurvey
btd	btd_NAR_FBgn0000233	NRGGGGCGKR	FlyFactorSurvey
btd	btd	NRKGGGCGKR	JASPAR_CORE
Bteb2	Bteb2_SANGER_2.5_FBgn0025679	GGGGGCGK	FlyFactorSurvey
Bteb2	Bteb2_SOLEXA_2.5_FBgn0025679	NNRGGGGGCGKNNN	FlyFactorSurvey
btn	Btn_Cell_FBgn0014949	NTTAATKA	FlyFactorSurvey
btn	Btn_SOLEXA_FBgn0014949	NTAATKA	FlyFactorSurvey
byn	byn_FlyReg_FBgn0011723	AWGTGCRA	FlyFactorSurvey
C15	C15_Cell_FBgn0004863	NTTAAWKR	FlyFactorSurvey
C15	C15	TTAAWKR	JASPAR_CORE
cad	Cad_Cell_FBgn0000251	NTTWATTR	FlyFactorSurvey
cad	cad_FlyReg_FBgn0000251	YTTTWYGAY	FlyFactorSurvey
cad	cad	TTTATTR	JASPAR_CORE
cad	CAD	RGYMATAAAAM	JASPAR_2014
cato	M4794_1.02	GWCAKNTGYK	cisbp_1.02
cato	cato_da_SANGER_10_FBgn0000413	MRCANMTGWC	FlyFactorSurvey
caup	Caup_Cell_FBgn0015919	NWWTAACA	FlyFactorSurvey
caup	Caup_SOLEXA_FBgn0015919	NTWACA	FlyFactorSurvey
caup	caup	TAACA	JASPAR_CORE
Cf2	Cf2-II_FlyReg_FBgn0000286	RHGTATAW	FlyFactorSurvey
Cf2	Cf2-PA_SANGER_2.5_FBgn0000286	TANSYGAAA	FlyFactorSurvey
Cf2	Cf2-PB_SANGER_5_FBgn0000286	CSSNNKNTANATATA	FlyFactorSurvey
Cf2	Cf2_II	RTATATRTAN	JASPAR_CORE
CG10904	CG10904_SANGER_5_FBgn0034945	CATGMGAGAAMWN	FlyFactorSurvey
CG11085	CG11085_Cell_FBgn0030408	NTTAATTGS	FlyFactorSurvey
CG11085	CG11085_SOLEXA_FBgn0030408	NNTAAWNGNN	FlyFactorSurvey
CG11294	CG11294_SOLEXA_FBgn0030058	NTAATTR	FlyFactorSurvey
CG11294	CG11294	TTAATTA	JASPAR_CORE
CG11504	CG11504_SANGER_5_FBgn0039733	YAGCAACAT	FlyFactorSurvey
CG11617	CG11617_Cell_FBgn0031232	WTTTAACA	FlyFactorSurvey
CG11617	CG11617_SOLEXA_FBgn0031232	NNNTWACA	FlyFactorSurvey
CG11617	CG11617	TTAACAT	JASPAR_CORE
CG12029	CG12029_SANGER_10_FBgn0035454	GTGGGTGTGGC	FlyFactorSurvey
CG12029	CG12029_SOLEXA_5_FBgn0035454	NNTGGGTGTGGYNBN	FlyFactorSurvey
CG12155	CG12155_SANGER_5_FBgn0029957	AANYARCGAGTA	FlyFactorSurvey
CG12236	CG12236_SANGER_10_FBgn0029822	GNKDGTTCATYNKK	FlyFactorSurvey
CG12236	CG12236_SOLEXA_5_FBgn0029822	NGNGTTCATYNNNNN	FlyFactorSurvey
CG12236	CG12236-PB_SANGER_2.5_FBgn0029822	YTTCCA	FlyFactorSurvey
CG12361	CG12361_Cell_FBgn0250756	TTTWATKA	FlyFactorSurvey
CG12361	CG12361_SOLEXA_2_FBgn0250756	NTTWATKRN	FlyFactorSurvey
CG12605	CG12605_SANGER_10_FBgn0035481	CACCTGTTG	FlyFactorSurvey
CG12605	CG12605_SOLEXA_5_FBgn0035481	MCACCTGTTGNVN	FlyFactorSurvey
CG12768	CG12768_SANGER_5_FBgn0037206	WHYTACCAAHMH	FlyFactorSurvey
CG13897	CG13897_SANGER_5_FBgn0035160	WSRRCAGACAS	FlyFactorSurvey
CG14962	CG14962_SANGER_5_FBgn0035407	MAARWTGAAACAC	FlyFactorSurvey
CG14962	CG14962_SOLEXA_5_FBgn0035407	NAAGWTGAARCAC	FlyFactorSurvey
CG15601	CG15601_SANGER_5_FBgn0030673	WTTCAAYC	FlyFactorSurvey
CG15696	CG15696_Cell_FBgn0038833	NTTAATTR	FlyFactorSurvey
CG1621	CG1621_SANGER_5_FBgn0033182	ANCCGKAA	FlyFactorSurvey
CG16778	CG16778_SANGER_5_FBgn0003715	CACAYAYG	FlyFactorSurvey
CG16899	CG16899_SANGER_5_FBgn0037735	VRTAAACAA	FlyFactorSurvey
CG17181	CG17181_SANGER_5_FBgn0035144	ACCACCTGT	FlyFactorSurvey
CG17181	CG17181_SOLEXA_5_FBgn0035144	NACCACCTGTTNNNN	FlyFactorSurvey
CG18599	CG18599_SOLEXA_FBgn0038592	YTAATKA	FlyFactorSurvey
CG2052	CG2052_SANGER_2.5_FBgn0039905	AANNBYAAAAAAAT	FlyFactorSurvey
CG2052	CG2052_SOLEXA_2.5_FBgn0039905	NNNNNRAAAAAAWNN	FlyFactorSurvey
CG3065	CG3065_F1-3_SANGER_2.5_FBgn0034946	GKGGGCGTGGY	FlyFactorSurvey
CG3065	CG3065_F1-3_SOLEXA_2.5_FBgn0034946	NNGKGGGCGTGGYNN	FlyFactorSurvey
CG3065	CG3065_F1-5_SOLEXA_2.5_FBgn0034946	NGKGGGCGTGGYNN	FlyFactorSurvey
CG31782	CG31782_F9-11_SANGER_5_FBgn0051782	ASSTCWCCAMYAAA	FlyFactorSurvey
CG32105	CG32105_Cell_FBgn0052105	WTTAATTAR	FlyFactorSurvey
CG32105	CG32105_SOLEXA_FBgn0052105	NNTWATTR	FlyFactorSurvey
CG32830	CG32830_SANGER_10_FBgn0052830	MGGAAGTR	FlyFactorSurvey
CG32830	CG32830_SOLEXA_5_FBgn0052830	NNNNNNNNTTAATCRNNNNNNNNN	FlyFactorSurvey
CG33557	M4850_1.02	TKNNNTNKBBDYNMCAKSTGK	cisbp_1.02
CG33557	CG33557_da_SANGER_5_FBgn0000413	MCASMTGKNRHVVMNANNNMA	FlyFactorSurvey
CG33980	CG33980_Cell_FBgn0053980	KTTAATTAG	FlyFactorSurvey
CG33980	CG33980_SOLEXA_2_0_FBgn0053980	NNTAATTRRN	FlyFactorSurvey
CG33980	CG33980_SOLEXA_2_10_FBgn0053980	BNTAATTRN	FlyFactorSurvey
CG34031	CG34031_Cell_FBgn0054031	TTTAATWG	FlyFactorSurvey
CG34031	CG34031	TTAATWG	JASPAR_CORE
CG3407	CG3407_SANGER_2.5_FBgn0031573	AWGTCAASM	FlyFactorSurvey
CG3407	CG3407_SOLEXA_2.5_FBgn0031573	NWGTCAASHNNHANNNNVNNNNNNN	FlyFactorSurvey
CG3838	CG3838_SANGER_5_FBgn0032130	ANGCAACAT	FlyFactorSurvey
CG3919	CG3919_SANGER_5_FBgn0036423	MSANCNTGCAACAYS	FlyFactorSurvey
CG42234	CG42234	TTWATKA	JASPAR_CORE
CG4328	CG4328_Cell_FBgn0036274	NWTWATTR	FlyFactorSurvey
CG4328	CG4328	WTWATTR	JASPAR_CORE
CG4360	CG4360_F1-3_SANGER_2.5_FBgn0038787	MCAACAACAANMS	FlyFactorSurvey
CG4404	CG4404_SANGER_5_FBgn0030432	RCAGYAWWTAVMSM	FlyFactorSurvey
CG4854	CG4854_SANGER_10_FBgn0038766	GTNGTTGGCAAC	FlyFactorSurvey
CG4854	CG4854_SOLEXA_5_FBgn0038766	NNNNRNNBNNKNTRGTTGGCAACNC	FlyFactorSurvey
CG5180	CG5180_SANGER_5_FBgn0043457	ATCRAACATC	FlyFactorSurvey
CG5953	CG5953_SANGER_5_FBgn0032587	ACAAACAY	FlyFactorSurvey
CG6276	CG6276_SANGER_5_FBgn0038316	MCATMAWACWWAA	FlyFactorSurvey
CG7056	CG7056_SOLEXA_FBgn0038852	NYBAATWR	FlyFactorSurvey
CG7056	CG7056	WYKAATWA	JASPAR_CORE
CG7368	CG7368_SANGER_5_FBgn0036179	GNGGGGKGGGGGGGGAWWNT	FlyFactorSurvey
CG7368	CG7368_SOLEXA_2.5_FBgn0036179	KDGKGGGDGGGGGNR	FlyFactorSurvey
CG7386	CG7386_F10-12_SANGER_5_FBgn0035691	GTGAANGA	FlyFactorSurvey
CG7745	CG7745_SANGER_5_FBgn0033616	AYTAATTAMNNNCNS	FlyFactorSurvey
CG8281	CG8281_SANGER_5_FBgn0035824	YRTCAATAWW	FlyFactorSurvey
CG8319	CG8319_SANGER_2.5_FBgn0037722	RGGTCACC	FlyFactorSurvey
CG8765	CG8765_SANGER_5_FBgn0036900	AMGCKACANNMWNA	FlyFactorSurvey
CG9437	CG9437_SANGER_5_FBgn0034599	TTACGT	FlyFactorSurvey
CG9876	CG9876_Cell_FBgn0034821	ANTAATTR	FlyFactorSurvey
CG9895	CG9895_SANGER_10_FBgn0034810	RDTGGGYGTGGY	FlyFactorSurvey
CG9895	CG9895_SOLEXA_5_FBgn0034810	TGGGYGTGGYN	FlyFactorSurvey
ci	Ci_SANGER_5_FBgn0004859	RGMCCACMCAC	FlyFactorSurvey
cic	cic_SANGER_5_FBgn0028386	YYCATTSA	FlyFactorSurvey
CNC::maf-S	CNC::maf-S	NATGACKNDGCANWW	JASPAR_2014
crc	Crc_CG6272_SANGER_5_FBgn0000370	ATTACRTCABC	FlyFactorSurvey
CrebA	CrebA_SANGER_5_FBgn0004396	TGYSACGTVANC	FlyFactorSurvey
crol	crol_F7-16_SANGER_5_FBgn0020309	ACCCCCCCCCYCBCM	FlyFactorSurvey
crp	M4899_1.02	RTCAGCTGKTY	cisbp_1.02
crp	crp_SANGER_10_FBgn0001994	RAMCAGCTGAY	FlyFactorSurvey
ct	Ct_Cell_FBgn0004198	NNYTRAAC	FlyFactorSurvey
ct	Ct_SOLEXA_FBgn0004198	NNSTTRAAC	FlyFactorSurvey
ct	ct	YTRAAC	JASPAR_CORE
CTCF	CTCF	NCNMYAGRTGGCGCY	JASPAR_2014
cwo	M4900_1.02	RTCACGTGACCA	cisbp_1.02
cyc	M4894_1.02	MCACGTGA	cisbp_1.02
D	D_NAR_FBgn0000411	WNAACAATRGN	FlyFactorSurvey
D	D	NCYWTTGTTNT	JASPAR_CORE
D19A	D19A_F10-12_SANGER_5_FBgn0022935	TGTGAATGA	FlyFactorSurvey
D19B	D19B_F10-12_SANGER_5_FBgn0022699	TACAGGGTA	FlyFactorSurvey
da	da_SANGER_10_FBgn0000413	YRCASGTGTSY	FlyFactorSurvey
Deaf1	Deaf1	YTCGKN	JASPAR_CORE
dei	dei_da_SANGER_5_FBgn0000413	AMCAYMTGKW	FlyFactorSurvey
Dfd	Dfd_Cell_FBgn0000439	NTTAATGA	FlyFactorSurvey
Dfd	Dfd_FlyReg_FBgn0000439	TTAATKRY	FlyFactorSurvey
Dfd	Dfd_SOLEXA_FBgn0000439	NYTAATKR	FlyFactorSurvey
Dfd	Dfd	TTAATGA	JASPAR_CORE
dimm	M4911_1.02	CRCCATATGGW	cisbp_1.02
Dip3	Dip3_SANGER_5_FBgn0040465	NRAWTCTTCNMVNM	FlyFactorSurvey
disco	disco_SANGER_5_FBgn0000459	WANTGTCACC	FlyFactorSurvey
disco	disco_SOLEXA_5_FBgn0000459	NNWNNTGTCACCN	FlyFactorSurvey
disco-r	disco-r-Cl1_SANGER_5_FBgn0042650	AANNATGTCMCC	FlyFactorSurvey
dl	dl_FlyReg_FBgn0000462	GGGAAAWYCC	FlyFactorSurvey
dl	dl_NBT_FBgn0000462	GGGWWTTCCC	FlyFactorSurvey
dl	dl_1	SGGGTTTTTCCS	JASPAR_CORE
dl	dl_2	GGGGWTTTCC	JASPAR_CORE
Dll	Dll_Cell_FBgn0000157	TAATTRY	FlyFactorSurvey
Dll	Dll_SOLEXA_FBgn0000157	TAATKR	FlyFactorSurvey
dm	dm_Max_SANGER_10_FBgn0000472	RNCACGTGGT	FlyFactorSurvey
Doc2	Doc2_SANGER_5_FBgn0035956	TTCACRCYT	FlyFactorSurvey
dpn	M4922_1.02	GGCRCGTGSCR	cisbp_1.02
Dr	Dr_Cell_FBgn0000492	SASCAATTA	FlyFactorSurvey
Dr	Dr_SOLEXA_FBgn0000492	TAATTR	FlyFactorSurvey
Dr	Dr	SCAATTA	JASPAR_CORE
Dref	Dref_FlyReg_FBgn0015664	WNWTATCGATAR	FlyFactorSurvey
dsf	dsf_SANGER_5_FBgn0015381	AAAAGTCANM	FlyFactorSurvey
Dsp1	Dsp1	NGNGAGCGAGASGGMGV	JASPAR
dsx	dsx-M_FlyReg_FBgn0000504	CTRCWAWGTBRYHA	FlyFactorSurvey
dys	dys_tgo_SANGER_5_FBgn0015014	ARTCACGAHTY	FlyFactorSurvey
E(spl)m3-HLH	HLHm3_SANGER_5_FBgn0002609	CACGTGCCA	FlyFactorSurvey
E(spl)m5-HLH	M5020_1.02	TGDCDCGTGS	cisbp_1.02
E(spl)m5-HLH	M5021_1.02	RGCACGTGCCA	cisbp_1.02
E(spl)m5-HLH	HLHm5_FlyReg_FBgn0002631	SCACGHGHCA	FlyFactorSurvey
E(spl)m7-HLH	M5022_1.02	KTGGCACGTGC	cisbp_1.02
E(spl)m8-HLH	M4949_1.02	YGGCACGTGC	cisbp_1.02
E(spl)m8-HLH	E(spl)_SANGER_5_FBgn0000591	GCACGTGCCR	FlyFactorSurvey
E(spl)m8-HLH	Espl_FlyReg_FBgn0000591	TGTGNCNNGTGC	FlyFactorSurvey
E(spl)mbeta-HLH	M5023_1.02	CRCGTGCC	cisbp_1.02
E(spl)mdelta-HLH	M5024_1.02	TGGCACGYG	cisbp_1.02
E(spl)mgamma-HLH	M5025_1.02	TGGCACGTGS	cisbp_1.02
E(spl)mgamma-HLH	M5026_1.02	CTTGACW	cisbp_1.02
E(spl)mgamma-HLH	HLHmgamma_SANGER_10_FBgn0002735	SCACGTGCCA	FlyFactorSurvey
E(spl)mgamma-HLH	HLHmgamma_SANGER_5_2_FBgn0002735	WGTCAAG	FlyFactorSurvey
E5	E5_Cell_FBgn0008646	DNTAATKA	FlyFactorSurvey
EcR	EcR_SANGER_5_FBgn0000546	WTGACCTY	FlyFactorSurvey
EcR::usp	EcR::usp	VRGKTCRWTGMMCYY	JASPAR_2014
eg	eg_SANGER_5_FBgn0000560	RAAANTAGRGCAM	FlyFactorSurvey
Eip74EF	Eip74EF_FlyReg_FBgn0000567	ACTTCCTKNT	FlyFactorSurvey
Eip74EF	Eip74EF	CMGGAAR	JASPAR_CORE
Eip75B	Eip75B_SANGER_5_FBgn0000568	TAWNTRGGTCA	FlyFactorSurvey
Eip78C	Eip78C_SANGER_5_FBgn0004865	RGGTCA	FlyFactorSurvey
Eip93F	Eip93F_SANGER_10_FBgn0013948	ACNSCCRAAAWT	FlyFactorSurvey
ems	Ems_Cell_FBgn0000576	WYTAATKR	FlyFactorSurvey
ems	ems_FlyReg_FBgn0000576	KDATKASA	FlyFactorSurvey
en	En_Cell_FBgn0000577	GYTAATTR	FlyFactorSurvey
en	en_FlyReg_FBgn0000577	NNTAATKR	FlyFactorSurvey
en	en_SOLEXA_2_FBgn0000577	NNNTAATTRV	FlyFactorSurvey
erm	CG31670_SANGER_5_FBgn0031375	AAAWGMGCAWC	FlyFactorSurvey
erm	CG31670_SOLEXA_5_FBgn0031375	NNAAAWGAGCAAYNV	FlyFactorSurvey
ERR	ERR_SANGER_5_FBgn0035849	MAAGGTCA	FlyFactorSurvey
esg	esg_SANGER_2.5_FBgn0001981	CACCTGT	FlyFactorSurvey
Ets21C	Ets21c_SANGER_5_FBgn0005660	RYTTCCGGW	FlyFactorSurvey
Ets65A	Ets65A_SANGER_10_FBgn0005658	CCGGAARY	FlyFactorSurvey
Ets96B	Ets96B_SANGER_5_FBgn0039225	ACCGGAAGYNV	FlyFactorSurvey
Ets97D	Ets97D_SANGER_10_FBgn0004510	ACCGGAARY	FlyFactorSurvey
Ets98B	Ets98B_SANGER_10_FBgn0005659	ACCCGGAWC	FlyFactorSurvey
eve	Eve_Cell_FBgn0000606	DYTAATKA	FlyFactorSurvey
eve	eve_FlyReg_FBgn0000606	HKNTAAYNDTKY	FlyFactorSurvey
exd	exd_FlyReg_FBgn0000611	TTTNRWNYWN	FlyFactorSurvey
exd	exd_SOLEXA_2_FBgn0000611	NNTGAYRW	FlyFactorSurvey
exd	Exd_SOLEXA_FBgn0000611	NNTTGAYR	FlyFactorSurvey
exd	exd	NTTTGAYR	JASPAR_CORE
exex	Exex_Cell_FBgn0041156	BTAATTA	FlyFactorSurvey
ey	ey_FlyReg_FBgn0005558	YYCMCTCAYKBGKSWVAM	FlyFactorSurvey
ey	ey_SOLEXA_5_FBgn0005558	YNYBGTGYGCRKTSRDGYGTRARNN	FlyFactorSurvey
fd64A	fd64A_SANGER_5_FBgn0004895	TNTAAACA	FlyFactorSurvey
Fer1	M4966_1.02	TGWCAKSTGBN	cisbp_1.02
Fer1	M4967_1.02	CGTCAGCTGKYGW	cisbp_1.02
Fer1	Fer1_da_SANGER_10_FBgn0000413	NVCASMTGWCA	FlyFactorSurvey
Fer1	Fer1_SANGER_5_FBgn0037475	WCRMCAGCTGACG	FlyFactorSurvey
Fer2	M4969_1.02	YGTCASCTGK	cisbp_1.02
Fer2	Fer2_da_SANGER_5_FBgn0000413	MCAGSTGACR	FlyFactorSurvey
Fer3	M4971_1.02	GTRACAGVTG	cisbp_1.02
Fer3	Fer3_da_SANGER_5_FBgn0000413	CABCTGTYAC	FlyFactorSurvey
fkh	fkh	TGTTTRYNYAA	JASPAR_CORE
foxo	foxo_SANGER_10_FBgn0038197	TGTTTWYGR	FlyFactorSurvey
fru	fru_SANGER_10_FBgn0004652	NNNNNRMAGTAAYA	FlyFactorSurvey
fru	fru_SOLEXA_5_FBgn0004652	NNNNNNNNNNNMAGTAAYNNNNNN	FlyFactorSurvey
fru	fru-PG_SANGER_5_FBgn0004652	GAAAAAW	FlyFactorSurvey
ftz	ftz_FlyReg_FBgn0001077	RNCMATTA	FlyFactorSurvey
ftz	Ftz_SOLEXA_FBgn0001077	TTAATKA	FlyFactorSurvey
ftz-f1	ftz-f1_FlyReg_FBgn0001078	KCRGYGWCCTTSRRMYKK	FlyFactorSurvey
ftz-f1	ftz-f1_SANGER_5_FBgn0001078	AAGGTCA	FlyFactorSurvey
GATAd	GATAd_SANGER_5_FBgn0032223	CSTTATCA	FlyFactorSurvey
GATAe	GATAe_SANGER_5_FBgn0038391	WGATAAG	FlyFactorSurvey
gce	gce_Clk_SANGER_5_FBgn0023076	GCCACGTG	FlyFactorSurvey
gl	gl_FlyReg_FBgn0004618	ATTTSAWGNRTW	FlyFactorSurvey
gl	gl_SANGER_5_FBgn0004618	GAAGCCNTAYAA	FlyFactorSurvey
gl	gl_SOLEXA_5_FBgn0004618	GAAGCCMTANAAVNN	FlyFactorSurvey
grh	grh_FlyReg_FBgn0259211	CTGGTTYNNY	FlyFactorSurvey
gsb	gsb_SOLEXA_5_FBgn0001148	NNNNRSCGTGACKRR	FlyFactorSurvey
gsb-n	gsb-n_SOLEXA_5_FBgn0001147	NNNNDSCGTGACKAA	FlyFactorSurvey
Gsc	Gsc_Cell_FBgn0010323	NNTAATCY	FlyFactorSurvey
Gsc	Gsc_SOLEXA_FBgn0010323	NTAATCY	FlyFactorSurvey
Gsc	Gsc	TAATCY	JASPAR_CORE
gt	gt_FlyReg_FBgn0001150	WTATKACKYWAT	FlyFactorSurvey
h	M2253_1.02	GNCRCGYGNC	cisbp_1.02
h	M2562_1.02	NVGGCACGCGMCNN	cisbp_1.02
h	M5029_1.02	GGCRCGYGNC	cisbp_1.02
h	h_NAR_FBgn0001168	GNCRCGYGCC	FlyFactorSurvey
h	h_SANGER_5_FBgn0001168	GSCACGYGMC	FlyFactorSurvey
H2.0	H2.0_Cell_FBgn0001170	TWWWTDA	FlyFactorSurvey
H2.0	H2.0_SOLEXA_FBgn0001170	WTWATTRV	FlyFactorSurvey
H2.0	H2.0	TTWATNA	JASPAR_CORE
Hand	M4996_1.02	GGCCATSTG	cisbp_1.02
Hand	Hand_da_SANGER_5_FBgn0000413	CASATGGCC	FlyFactorSurvey
hb	hb_FlyReg_FBgn0001180	TTTTTTRT	FlyFactorSurvey
hb	hb_NAR_FBgn0001180	CAAAAAAAMM	FlyFactorSurvey
hb	hb_SANGER_2.5_FBgn0001180	KSNKTTTTTTANK	FlyFactorSurvey
hb	hb_SOLEXA_5_FBgn0001180	NNNKTTTTTTR	FlyFactorSurvey
hb	hb	SMANAAAAAA	JASPAR_CORE
hbn	Hbn_Cell_FBgn0008636	TWAWTTA	FlyFactorSurvey
hbn	Hbn_SOLEXA_FBgn0008636	NNTAATTR	FlyFactorSurvey
her	her_SANGER_10_FBgn0001185	RCGSANNNRTGAGYA	FlyFactorSurvey
Hesr	M5004_1.02	WGTCAAVMV	cisbp_1.02
Hey	M5006_1.02	YMNSYGRCACGTGHCVM	cisbp_1.02
HGTX	Hgtx_SOLEXA_FBgn0040318	NWTAATKA	FlyFactorSurvey
hkb	hkb_NAR_FBgn0001204	KGGGCGTGA	FlyFactorSurvey
HLH106	HLH106_SANGER_5_3_FBgn0261283	RTCACGCCAC	FlyFactorSurvey
HLH4C	M5011_1.02	GGNKCAGGTG	cisbp_1.02
HLH4C	M5013_1.02	MCAYCTGMGMCC	cisbp_1.02
HLH4C	M5015_1.02	MANNVCACCTGMNNC	cisbp_1.02
HLH4C	HLH4C_da_SANGER_5_3_FBgn0000413	CACCTGMNCC	FlyFactorSurvey
HLH4C	HLH4C_SANGER_5_FBgn0011277	RRCGCAGCTGRKGCC	FlyFactorSurvey
HLH54F	M5018_1.02	BRRCAGGTGKK	cisbp_1.02
HLH54F	HLH54F_da_SANGER_5_FBgn0000413	MMCACCTGYYV	FlyFactorSurvey
Hmx	Hmx_Cell_FBgn0085448	TTAATTG	FlyFactorSurvey
Hnf4	Hnf4_SANGER_10_FBgn0004914	TGACCCCNSSWANMW	FlyFactorSurvey
Hnf4	Hnf4_SANGER_5_FBgn0004914	TTGACCCC	FlyFactorSurvey
Hr39	Hr39_SANGER_5_FBgn0261239	RYGACCTTGA	FlyFactorSurvey
Hr46	Hr46_FlyReg_FBgn0000448	AWKTGGGTYW	FlyFactorSurvey
Hr46	Hr46_SANGER_5_FBgn0000448	TGACCTANWT	FlyFactorSurvey
Hr51	Hr51_SANGER_5_FBgn0034012	AARAATCARARGT	FlyFactorSurvey
Hr78	Hr78_SANGER_5_FBgn0015239	WRAGGTCA	FlyFactorSurvey
Hr83	Hr83_SANGER_5_FBgn0037436	RAAGTCANNVTNGM	FlyFactorSurvey
Hsf	Hsf_FlyReg_FBgn0001222	TCKMGAANWTTCKM	FlyFactorSurvey
hth	Hth_Cell_FBgn0001235	TGACA	FlyFactorSurvey
hth	hth_SOLEXA_2_FBgn0001235	NNTGACAG	FlyFactorSurvey
hth	hth	TGACAK	JASPAR_CORE
ind	Ind_Cell_FBgn0025776	YNYTAATKA	FlyFactorSurvey
inv	inv_SOLEXA_2_FBgn0001269	NNTAATTRN	FlyFactorSurvey
inv	inv_SOLEXA_5_FBgn0001269	NTTAATTRV	FlyFactorSurvey
inv	inv	TYTAATTR	JASPAR_CORE
jigr1	jigr1_SANGER_5_FBgn0039350	MNTAAAAAAWA	FlyFactorSurvey
jim	jim_F1-9_SOLEXA_2.5_FBgn0027339	RMAAAAAAAMNAMMN	FlyFactorSurvey
jim	jim_SANGER_2.5_FBgn0027339	AAAAAAAAMSA	FlyFactorSurvey
kay	kay_Jra_SANGER_5_FBgn0001291	NATGASTCAYC	FlyFactorSurvey
ken	ken_SANGER_10_FBgn0011236	RGWGAAAGT	FlyFactorSurvey
ken	ken_SOLEXA_5_FBgn0011236	NNNNRGWGAAAGYNV	FlyFactorSurvey
klu	klu_SANGER_10_FBgn0013469	TGYGKGGGTGK	FlyFactorSurvey
klu	klu_SOLEXA_5_FBgn0013469	NGYGKGGGTGKNNNN	FlyFactorSurvey
kni	kni_FlyReg_FBgn0001320	GWNCNMNWTT	FlyFactorSurvey
kni	kni_SANGER_5_FBgn0001320	RWAANTRGRGCA	FlyFactorSurvey
kni	kni	AAWNTAGRGCAN	JASPAR_CORE
knrl	knrl_SANGER_5_FBgn0001323	AAANTRGRKCA	FlyFactorSurvey
Kr	Kr_FlyReg_FBgn0001325	AANGGGTTAN	FlyFactorSurvey
Kr	Kr_SANGER_5_FBgn0001325	RARGGGTW	FlyFactorSurvey
Kr	Kr	CNAAAGGGTTA	JASPAR_CORE
Kr	KR	NTYAACCCTTTNNN	JASPAR_2014
l(1)sc	M5064_1.02	GCAGGTG	cisbp_1.02
l(3)neo38	l(3)neo38_SANGER_2.5_FBgn0086910	RGGGGKKGGGGGNANRKGT	FlyFactorSurvey
l(3)neo38	l(3)neo38_SOLEXA_2.5_FBgn0086910	NGKGGGNGGGGKNNN	FlyFactorSurvey
lbe	Lbe_Cell_FBgn0011278	NNTAAYNA	FlyFactorSurvey
lbe	Lbe_SOLEXA_FBgn0011278	YTAAYNA	FlyFactorSurvey
lbe	lbe	TAAYNA	JASPAR_CORE
lbl	Lbl_SOLEXA_FBgn0008651	NNTAATNA	FlyFactorSurvey
Lim1	lim_SOLEXA_2_FBgn0026411	NNTAATTRV	FlyFactorSurvey
Lim1	Lim1_SOLEXA_FBgn0026411	YTAATTA	FlyFactorSurvey
Lim3	Lim3_Cell_FBgn0002023	NNTAATTA	FlyFactorSurvey
Lim3	Lim3_SOLEXA_FBgn0002023	NTAATTA	FlyFactorSurvey
lmd	lmd_SANGER_5_FBgn0039039	CNGYGGGGGGTMKK	FlyFactorSurvey
lmd	lmd_SOLEXA_5_FBgn0039039	NCNGYGGGGGGKNNN	FlyFactorSurvey
lms	CG13424_Cell_FBgn0034520	NYTAATTR	FlyFactorSurvey
lms	CG13424_SOLEXA_2_FBgn0034520	NNYTAATTRN	FlyFactorSurvey
lms	CG13424_SOLEXA_FBgn0034520	YTAATTR	FlyFactorSurvey
lola	lola_PK_SANGER_5_FBgn0005630	GMDCCTACNTW	FlyFactorSurvey
lola	lola_SANGER_5_FBgn0005630	AAAGCTY	FlyFactorSurvey
lola	lola_SOLEXA_5_FBgn0005630	NNAAAGCTC	FlyFactorSurvey
lola	lola-PA_SANGER_5_FBgn0005630	RGGTTYC	FlyFactorSurvey
lola	lola-PC_SANGER_5_FBgn0005630	GGAAAAHYC	FlyFactorSurvey
lola	lola-PD_SANGER_5_FBgn0005630	CCCCCCANT	FlyFactorSurvey
lola	lola-PF_SANGER_5_FBgn0005630	MAACTCCAYY	FlyFactorSurvey
lola	lola-PG_SANGER_2.5_FBgn0005630	AAGCTCM	FlyFactorSurvey
lola	lola-PJ_SANGER_5_FBgn0005630	ARCATAA	FlyFactorSurvey
lola	lola-PL_SANGER_2.5_FBgn0005630	KGTGGNKCA	FlyFactorSurvey
lola	lola-PO_SANGER_5_FBgn0005630	CGCCCARA	FlyFactorSurvey
lola	lola-PQ_SANGER_5_FBgn0005630	AVRAWCAMC	FlyFactorSurvey
lola	lola-PT_SANGER_5_FBgn0005630	GCTCAANA	FlyFactorSurvey
lola	lola-PU_SANGER_5_FBgn0005630	GCTCAANAM	FlyFactorSurvey
lola	lola-PW_SANGER_5_FBgn0005630	GTCTGCA	FlyFactorSurvey
lola	lola-PY_SANGER_2.5_FBgn0005630	RACCYYNRC	FlyFactorSurvey
luna	luna_SANGER_5_FBgn0040765	GGGYGKDGYY	FlyFactorSurvey
luna	luna_SOLEXA_5_FBgn0040765	VNNNGGGCGTGGYN	FlyFactorSurvey
Mad	Mad_FlyReg_FBgn0011648	CNGSCGDCGC	FlyFactorSurvey
Mad	Mad	SHGRCGCSRVCRNNS	JASPAR_2014
mamo	CG11071_SANGER_5_FBgn0030532	YMMGCCTAYNNM	FlyFactorSurvey
Max	Max_Mnt_SANGER_5_FBgn0017578	CCACGTG	FlyFactorSurvey
Med	Med_FlyReg_FBgn0011655	GCGNCNKKSNNT	FlyFactorSurvey
Mes2	Mes2_SANGER_5_FBgn0037207	TTTARGCCAANW	FlyFactorSurvey
Met	M5106_1.02	MCACGTG	cisbp_1.02
Met	Met_Clk_SANGER_5_FBgn0002723	GACACGTG	FlyFactorSurvey
Met	Met_SANGER_5_FBgn0002723	CACGTGK	FlyFactorSurvey
Mio	M5107_1.02	ATCACGTG	cisbp_1.02
mirr	Mirr_Cell_FBgn0014343	NNAWAACA	FlyFactorSurvey
mirr	Mirr_SOLEXA_FBgn0014343	NNWACA	FlyFactorSurvey
mirr	mirr	WAACA	JASPAR_CORE
Mitf	Mitf_SANGER_5_FBgn0263112	CACGTGA	FlyFactorSurvey
nau	M5113_1.02	RRCAGGTG	cisbp_1.02
nau	M5114_1.02	GCGTCAGCTGTY	cisbp_1.02
nau	nau_da_SANGER_5_FBgn0000413	CACCTGYY	FlyFactorSurvey
nau	nau_SANGER_5_FBgn0002922	RACAGCTGACGC	FlyFactorSurvey
net	net_da_SANGER_10_FBgn0000413	RMCAYCTGK	FlyFactorSurvey
NFAT	NFAT_SANGER_5_FBgn0030505	MANGGAAAAWTCCCA	FlyFactorSurvey
NK7.1	NK7.1_SOLEXA_FBgn0024321	TTAATTR	FlyFactorSurvey
nub	nub_FlyReg_FBgn0085424	TTATNCANGN	FlyFactorSurvey
nub	nub_SOLEXA_5_FBgn0085424	NTATGCAAATN	FlyFactorSurvey
nub	nub	TATGYAAATNAG	JASPAR_CORE
oc	Oc_Cell_FBgn0004102	WTAATCC	FlyFactorSurvey
oc	Oc_SOLEXA_FBgn0004102	NTAATCCN	FlyFactorSurvey
odd	odd_NBT_1.5_FBgn0002985	GCTWCYGKW	FlyFactorSurvey
odd	odd_NBT_2.5_FBgn0002985	GCTACYGKN	FlyFactorSurvey
odd	odd_NBT_5_FBgn0002985	GCTACTGKW	FlyFactorSurvey
odd	odd	MMCAGTAGCAV	JASPAR_CORE
Oli	M5130_1.02	ANCBNRCCATMTGKY	cisbp_1.02
Oli	M5132_1.02	RMCAGATGK	cisbp_1.02
Oli	Oli_da_SANGER_5_1_FBgn0000413	SACCATATGKY	FlyFactorSurvey
Oli	Oli_da_SANGER_5_3_FBgn0000413	MCATCTGKY	FlyFactorSurvey
onecut	onecut_SOLEXA_FBgn0028996	BTTRATTR	FlyFactorSurvey
onecut	onecut	TTGATTD	JASPAR_CORE
opa	Opa_SANGER_5_FBgn0003002	AKNMCCCCCACYG	FlyFactorSurvey
opa	opa	GMCCCCCCGCTG	JASPAR_CORE
Optix	Optix_Cell_FBgn0025360	WNGTGATA	FlyFactorSurvey
Optix	Optix_SOLEXA_FBgn0025360	NNNTGATA	FlyFactorSurvey
Optix	Optix	TGATA	JASPAR_CORE
otp	Otp_Cell_FBgn0015524	TYTAATTA	FlyFactorSurvey
ovo	ovo_FlyReg_FBgn0003028	CNGTTACW	FlyFactorSurvey
ovo	ovo_SANGER_5_FBgn0003028	ATAACGGKACT	FlyFactorSurvey
ovo	ovo	WGTAACNGN	JASPAR_CORE
pad	pad_SANGER_5_FBgn0038418	RNAGGGGWA	FlyFactorSurvey
pad	pad_SOLEXA_5_FBgn0038418	NNNNNNNNNVNNNNNNNAGGGGWAN	FlyFactorSurvey
pan	pan	NTTTGAWN	JASPAR_CORE
pan	pan	KCGSYNYYTTTGRW	JASPAR_2014
pdm2	pdm2_SOLEXA_5_FBgn0004394	TATGCAAATNN	FlyFactorSurvey
pdm3	pdm3_SOLEXA_5_FBgn0033288	NTAATKAGNNDNNNNNNNNNNNNNN	FlyFactorSurvey
peb	peb-F1-3_SANGER_2.5_FBgn0003053	AGCATCM	FlyFactorSurvey
pfk	pfk_SANGER_5_FBgn0035405	MMWTCCMANYGTTCC	FlyFactorSurvey
PHDP	PhdP_Cell_FBgn0025334	HTAATT	FlyFactorSurvey
PHDP	PhdP_SOLEXA_FBgn0025334	YTAATT	FlyFactorSurvey
PHDP	PHDP	YTAATTN	JASPAR_CORE
pho	pho_FlyReg_FBgn0002521	RSNGTTATGGCTNM	FlyFactorSurvey
pho	pho_SANGER_10_FBgn0002521	MAAAATGGCGGC	FlyFactorSurvey
pho	pho_SOLEXA_5_FBgn0002521	NNMAWAATGGCGGMN	FlyFactorSurvey
phol	phol_SANGER_5_FBgn0035997	CAANATGGCG	FlyFactorSurvey
phol	phol_SOLEXA_5_FBgn0035997	NNMAANATGGCGNMN	FlyFactorSurvey
pnr	pnr_SANGER_5_FBgn0003117	CWGATAA	FlyFactorSurvey
pnt	pnt_SANGER_5_FBgn0003118	ACCGGAART	FlyFactorSurvey
Poxm	Poxm_SOLEXA_5_FBgn0003129	TCAYGSTTNNNTKNNNNBN	FlyFactorSurvey
prd	prd_FlyReg_FBgn0003145	CMATTACN	FlyFactorSurvey
prd	prd_NAR_FBgn0003145	NYMGTCACGSY	FlyFactorSurvey
prd	prd_SOLEXA_5_FBgn0003145	HNCGTCACGSYNNN	FlyFactorSurvey
Ptx1	Ptx1_SOLEXA_FBgn0020912	NYTAATCC	FlyFactorSurvey
Ptx1	Ptx1	TTAATCC	JASPAR_CORE
Rel	Rel_SANGER_5_FBgn0014018	RRRAAWYCCCC	FlyFactorSurvey
repo	Repo_Cell_FBgn0011701	NTTAATTA	FlyFactorSurvey
retn	M0111_1.02	NTTRATNN	cisbp_1.02
retn	M2553_1.02	NATTAATYNN	cisbp_1.02
retn	retn_SANGER_5_FBgn0004795	AATYAAAM	FlyFactorSurvey
rib	rib_SANGER_5_FBgn0003254	YGCRAAAWW	FlyFactorSurvey
rn	rn_SANGER_10_FBgn0259172	NRNHSMAAAAAAACNNDCHNADNNC	FlyFactorSurvey
rn	rn_SOLEXA_5_FBgn0259172	VNNNNNAAAAAAMNNNNNNNNNNNN	FlyFactorSurvey
ro	Ro_Cell_FBgn0003267	NYTAATTA	FlyFactorSurvey
run::Bgb	run_Bgb_NBT_FBgn0003300	WAACCGCAR	FlyFactorSurvey
sage	M5177_1.02	RAAMCASCTGT	cisbp_1.02
sc	M5179_1.02	RCACCTGY	cisbp_1.02
schlank	Lag1_Cell_FBgn0040918	CYACYAAAWT	FlyFactorSurvey
schlank	Lag1_SOLEXA_FBgn0040918	CYACYAAWWT	FlyFactorSurvey
schlank	Lag1	CYACYAA	JASPAR_CORE
Scr	Scr_Cell_FBgn0003339	CNYTAATKA	FlyFactorSurvey
scrt	scrt_SANGER_2.5_FBgn0004880	ACCACCTGTTG	FlyFactorSurvey
scrt	scrt_SOLEXA_2.5_1_FBgn0004880	CCACCTGTTGMNN	FlyFactorSurvey
sd	sd	GWMATTYNWMRN	JASPAR_CORE
sens	sens_SANGER_10_FBgn0002573	GCYGTGATTT	FlyFactorSurvey
sens	sens_SOLEXA_5_FBgn0002573	NGCYGTGATTTNNNN	FlyFactorSurvey
sens-2	sens-2_SANGER_2.5_FBgn0051632	RYAAATCWSDGCAYBC	FlyFactorSurvey
shn	shn-F1-2_SANGER_5_FBgn0003396	KGGAATYCCCT	FlyFactorSurvey
sim	M5234_1.02	GGTCACGTWC	cisbp_1.02
sim	tgo_sim_SANGER_5_FBgn0004666	GWACGTGACC	FlyFactorSurvey
Six4	Six4_Cell_FBgn0027364	WTNTGAYAC	FlyFactorSurvey
Six4	Six4_SOLEXA_2_FBgn0027364	NTGATACN	FlyFactorSurvey
Six4	Six4_SOLEXA_FBgn0027364	NNDTGATA	FlyFactorSurvey
Six4	Six4	TGAYAC	JASPAR_CORE
slbo	slbo_SANGER_5_FBgn0005638	MTTRCGWMAYY	FlyFactorSurvey
slbo	slbo	ATTGCAMA	JASPAR_CORE
slou	Slou_Cell_FBgn0002941	KTTAATTR	FlyFactorSurvey
slp1	slp1	NTGTTTAYRYW	JASPAR_CORE
slp2	slp2_SANGER_5_FBgn0004567	RTAAACAA	FlyFactorSurvey
sna	sna_FlyReg_FBgn0003448	SMACYTGYTD	FlyFactorSurvey
sna	sna_SANGER_10_FBgn0003448	CCACCTGTYM	FlyFactorSurvey
sna	sna_SOLEXA_5_FBgn0003448	NNNNNRACAGGTGG	FlyFactorSurvey
sna	sna	CAGGTG	JASPAR_CORE
so	So_Cell_FBgn0003460	NRTGATA	FlyFactorSurvey
so	so	TGATAC	JASPAR_CORE
sob	sob_SANGER_10_FBgn0004892	GCTWCTGNNNTWV	FlyFactorSurvey
sob	sob_SOLEXA_5_FBgn0004892	BNGCTACYGKNNNN	FlyFactorSurvey
Sox14	Sox14_SANGER_10_FBgn0005612	NYCCTTTGTYC	FlyFactorSurvey
Sox15	Sox15_SANGER_5_FBgn0005613	AAACAATR	FlyFactorSurvey
Sp1	Sp1_SANGER_5_FBgn0020378	GKGGGCGKRNC	FlyFactorSurvey
Sp1	Sp1_SOLEXA_2.5_FBgn0020378	NNGKGGGCGKGNCN	FlyFactorSurvey
Spps	CG5669_SANGER_10_FBgn0039169	DRKGGGCGKGGCCAM	FlyFactorSurvey
Spps	CG5669_SOLEXA_5_FBgn0039169	NGKGGGCGKGGCNWN	FlyFactorSurvey
sqz	sqz_SANGER_5_FBgn0010768	RVTNHAYAAAAAAAAM	FlyFactorSurvey
sqz	sqz_SOLEXA_5_FBgn0010768	NNNRMAAAAAAMNNV	FlyFactorSurvey
sr	sr_SANGER_5_FBgn0003499	NKRBGKGGGCGKND	FlyFactorSurvey
sr	sr_SOLEXA_5_FBgn0003499	NNGYGKGGGYGKNN	FlyFactorSurvey
srp	srp_FlyReg_FBgn0003507	NTATCGNTWGAN	FlyFactorSurvey
srp	srp_SANGER_5_FBgn0003507	YCTTATCW	FlyFactorSurvey
ss	M5217_1.02	GTCACGCAATS	cisbp_1.02
ss	M5236_1.02	GTCACGCA	cisbp_1.02
ss	tgo_ss_SANGER_5_FBgn0003513	TGCGTGAC	FlyFactorSurvey
STAT92E	STAT92E	NNNAWTTCYNRGAAW	JASPAR_2014
Su(H)	SuH_FlyReg_FBgn0004837	WRGTTYYCAMVWTS	FlyFactorSurvey
Su(H)	Su(H)	BYGTGRGAAMCNNNNN	JASPAR_CORE
su(Hw)	suHw_FlyReg_FBgn0003567	RRGTATGCAAYGWWWWTT	FlyFactorSurvey
su(Hw)	SU(HW)	GCCNAAAAGTATGCWAYRNWW	JASPAR_2014
sug	sug_SANGER_5_FBgn0033782	CCGYGGGGGGYCNK	FlyFactorSurvey
sug	sug_SOLEXA_5_FBgn0033782	NYYGYGGGGGGTCBN	FlyFactorSurvey
sv	sv_SOLEXA_5_FBgn0005561	RNYSRNSCGTRACGN	FlyFactorSurvey
svp	svp_SANGER_5_FBgn0003651	ARGGTCA	FlyFactorSurvey
tai	M5224_1.02	GACACGTGY	cisbp_1.02
tai	M5225_1.02	AAMCACGTGDC	cisbp_1.02
tai	tai_Clk_SANGER_5_FBgn0023076	RCACGTGTC	FlyFactorSurvey
tap	M5227_1.02	CCANATGTCA	cisbp_1.02
tap	M5229_1.02	RTRACAKATGK	cisbp_1.02
tgo	M4929_1.02	RADTCGTGAYT	cisbp_1.02
tgo	M5230_1.02	GTCACGTGM	cisbp_1.02
tgo	M5238_1.02	GTCACGTGY	cisbp_1.02
tgo	M5240_1.02	GGTCACGTAY	cisbp_1.02
tin	tin_FlyReg_FBgn0004110	KCTCAAGTGSNB	FlyFactorSurvey
tin	Tin_SOLEXA_FBgn0004110	NTYAAGTR	FlyFactorSurvey
tin	tin	CTCAAGTG	JASPAR_CORE
tin	tin	NBTCRAGTGS	JASPAR_2014
tj	tj_SANGER_5_FBgn0000964	TGCTGASKHAGC	FlyFactorSurvey
tll	tll_FlyReg_FBgn0003720	AAAGTYA	FlyFactorSurvey
tll	tll	AAAAGTCAAM	JASPAR_CORE
toy	toy_FlyReg_FBgn0019650	CCMCTCAYTSRT	FlyFactorSurvey
Trl	Trl	YYNCTCTCTN	JASPAR_CORE
ttk	ttk_FlyReg_FBgn0003870	RSMAGGAYMTYB	FlyFactorSurvey
ttk	ttk-PA_SANGER_5_FBgn0003870	CMACCCYTA	FlyFactorSurvey
ttk	ttk-PF_SANGER_5_FBgn0003870	MAGGAYA	FlyFactorSurvey
ttk	ttk	MAGGATAAT	JASPAR_CORE
tup	Tup_Cell_FBgn0003896	SWTAATKG	FlyFactorSurvey
tup	tup_SOLEXA_10_FBgn0003896	BYTAATKRV	FlyFactorSurvey
tup	tup	TTAATKG	JASPAR_CORE
twi	M2056_1.02	NNGCAYRTGTTG	cisbp_1.02
twi	M5256_1.02	RCCAGATGTB	cisbp_1.02
Ubx	Ubx_FlyReg_FBgn0003944	NMATTA	FlyFactorSurvey
Usf	M5263_1.02	ACCACGTGAC	cisbp_1.02
usp	usp_SANGER_5_FBgn0003964	MRRGGTCAM	FlyFactorSurvey
usp	usp	GGGGTCACGN	JASPAR_CORE
usp	usp	GGGGTCACGN	JASPAR_CORE
vfl	vfl_SANGER_5_FBgn0259789	GCAGGTAG	FlyFactorSurvey
vfl	vfl_SANGER_5_FBgn0259789	GCAGGTAG	FlyFactorSurvey
vfl	vfl_SOLEXA_5_FBgn0259789	NNNBKCAGGTAGNNN	FlyFactorSurvey
vis	Vis_SOLEXA_FBgn0033748	TTGACA	FlyFactorSurvey
vis	vis	TGACAN	JASPAR_CORE
vis	Vis_SOLEXA_FBgn0033748	TTGACA	FlyFactorSurvey
vis	vis	TGACAN	JASPAR_CORE
vnd	Vnd_Cell_FBgn0003986	TYTCAAGTR	FlyFactorSurvey
vnd	vnd_FlyReg_FBgn0003986	RCWCTTSARM	FlyFactorSurvey
vnd	Vnd_Cell_FBgn0003986	TYTCAAGTR	FlyFactorSurvey
vnd	vnd_FlyReg_FBgn0003986	RCWCTTSARM	FlyFactorSurvey
vri	vri_SANGER_5_FBgn0016076	ATTACRTAAYM	FlyFactorSurvey
vri	vri_SANGER_5_FBgn0016076	ATTACRTAAYM	FlyFactorSurvey
vvl	vvl_SOLEXA_5_FBgn0086680	WWATKCANNHNNVNN	FlyFactorSurvey
vvl	vvl	TATKMA	JASPAR_CORE
vvl	vvl_SOLEXA_5_FBgn0086680	WWATKCANNHNNVNN	FlyFactorSurvey
vvl	vvl	TATKMA	JASPAR_CORE
wor	wor_SOLEXA_2.5_FBgn0001983	NCACCTGY	FlyFactorSurvey
wor	wor_SOLEXA_2.5_FBgn0001983	NCACCTGY	FlyFactorSurvey
Xrp1	M0135_1.02	NNNNNWAWW	cisbp_1.02
Xrp1	M5276_1.02	ATTRCRYMAY	cisbp_1.02
Xrp1	M0135_1.02	NNNNNWAWW	cisbp_1.02
Xrp1	M5276_1.02	ATTRCRYMAY	cisbp_1.02
z	z	WTGAGTGNNW	JASPAR_CORE
z	z	WTGAGTGNNW	JASPAR_CORE
zen	Zen_Cell_FBgn0004053	NNYTAATKA	FlyFactorSurvey
zen	zen_FlyReg_FBgn0004053	CATTWAWNTT	FlyFactorSurvey
zen	Zen_Cell_FBgn0004053	NNYTAATKA	FlyFactorSurvey
zen	zen_FlyReg_FBgn0004053	CATTWAWNTT	FlyFactorSurvey
zen2	Zen2_Cell_FBgn0004054	YNNTAATKA	FlyFactorSurvey
zen2	zen2_SOLEXA_2_FBgn0004054	NNNTAATKRN	FlyFactorSurvey
zen2	Zen2_Cell_FBgn0004054	YNNTAATKA	FlyFactorSurvey
zen2	zen2_SOLEXA_2_FBgn0004054	NNNTAATKRN	FlyFactorSurvey
Zif	CG10267_SANGER_5_FBgn0037446	WNYAACACTR	FlyFactorSurvey
Zif	CG10267_SOLEXA_5_FBgn0037446	CNNNNWAYAACACTASNMNN	FlyFactorSurvey
Zif	CG10267_SANGER_5_FBgn0037446	WNYAACACTR	FlyFactorSurvey
Zif	CG10267_SOLEXA_5_FBgn0037446	CNNNNWAYAACACTASNMNN	FlyFactorSurvey
ZIPIC	CG7928_SANGER_10_FBgn0039740	CAGGGMTGSMDAAMHYNC	FlyFactorSurvey
ZIPIC	CG7928_SOLEXA_5_FBgn0039740	CAGGGMTGSANAMN	FlyFactorSurvey
ZIPIC	CG7928_SANGER_10_FBgn0039740	CAGGGMTGSMDAAMHYNC	FlyFactorSurvey
ZIPIC	CG7928_SOLEXA_5_FBgn0039740	CAGGGMTGSANAMN	FlyFactorSurvey

### Sheet: TabS36
Table S36. Transcription factors with motif differentiation between populations and overrepresentation (FDR 5%) at PcG target genes
with population x temperature interactions in their expression - female
transcription factor	motif_ID	France_number_motif_gain	Zambia_number_motif_gain	total_number_motif_gain	Pvalue	FDR	number_genes_motifDiff_perTF
ab	ab_SOLEXA_5_FBgn0259750	67	54	121	2.28e-09	1.29e-08	75
ab	ab_SANGER_10_FBgn0259750	57	41	98	0.00668058	0.0207878	75
achi	Achi_Cell_FBgn0033749	49	68	117	1.68e-09	9.8e-09	72
achi	Achi_SOLEXA_FBgn0033749	31	56	87	0.00079703	0.00272949	72
ap	Ap_SOLEXA_FBgn0000099	26	59	85	0.0168655	0.0489193	83
ara	Ara_SOLEXA_FBgn0015904	63	83	146	1.08e-08	5.86e-08	94
ase	ase_da_SANGER_10_FBgn0000137	54	69	123	4.59e-08	2.32e-07	82
Atf-2	Atf-2_SANGER_5_FBgn0050420	111	143	254	1.08e-30	2.13e-29	89
Atf6	Atf6_SANGER_5_FBgn0033010	147	114	261	2.09e-33	5.12e-32	92
Awh	Awh_SOLEXA_FBgn0013751	51	77	128	1.21e-09	7.26e-09	64
bap	Bap_Cell_FBgn0004862	96	72	168	4.34e-13	3.5e-12	81
bap	bap	80	73	153	2.15e-10	1.46e-09	81
bap	Bap_SOLEXA_FBgn0004862	63	65	128	1.43e-07	6.95e-07	81
bcd	bcd	77	94	171	4.58e-20	5.73e-19	81
bcd	bcd_NAR_FBgn0000166	71	80	151	2.24e-08	1.19e-07	81
bcd	Bcd_Cell_FBgn0000166	64	52	116	1.83e-07	8.77e-07	81
BEAF-32	BEAF-32	132	118	250	1.06e-36	3.09e-35	89
B-H1	BH1_Cell_FBgn0011758	41	45	86	0.00564038	0.017731	49
br	M1846_1.02	122	99	221	3.11e-27	5.15e-26	149
br	M1847_1.02	93	89	182	3.39e-16	3.35e-15	149
br	M2533_1.02	82	102	184	8.58e-16	8.35e-15	149
br	M4771_1.02	70	96	166	1.91e-13	1.62e-12	149
br	M4776_1.02	78	83	161	1.83e-09	1.06e-08	149
br	M4773_1.02	64	72	136	1.08e-06	4.73e-06	149
br	br-PA_SANGER_5_FBgn0000210	48	91	139	9.91e-05	0.000370309	149
brk	M2022_1.02	61	64	125	2.93e-08	1.55e-07	82
Cf2	Cf2-II_FlyReg_FBgn0000286	50	80	130	1.29e-07	6.33e-07	70
CG10904	CG10904_SANGER_5_FBgn0034945	148	138	286	2.84e-41	9.66e-40	103
CG12236	CG12236_SANGER_10_FBgn0029822	54	85	139	4.2e-08	2.15e-07	80
CG12605	CG12605_SANGER_10_FBgn0035481	49	76	125	1.12e-06	4.87e-06	70
CG12605	CG12605_SOLEXA_5_FBgn0035481	50	71	121	2.97e-05	0.000116801	70
CG15601	CG15601_SANGER_5_FBgn0030673	64	51	115	5.35e-07	2.45e-06	62
CG3065	CG3065_F1-3_SOLEXA_2.5_FBgn0034946	83	66	149	6.43e-08	3.23e-07	86
CG3065	CG3065_F1-3_SANGER_2.5_FBgn0034946	48	58	106	0.00243979	0.00795528	86
CG33557	M4850_1.02	98	84	182	3.39e-16	3.35e-15	78
CG3407	CG3407_SOLEXA_2.5_FBgn0031573	54	56	110	0.0135521	0.0403275	80
CG3919	CG3919_SANGER_5_FBgn0036423	66	62	128	9.47e-07	4.21e-06	62
CG4854	CG4854_SOLEXA_5_FBgn0038766	105	116	221	7.65e-26	1.2e-24	86
CG8281	CG8281_SANGER_5_FBgn0035824	42	59	101	5.84e-05	0.000225025	55
CG8319	CG8319_SOLEXA_2.5_FBgn0037722	90	130	220	4.77e-22	6.57e-21	93
CG8319	CG8319_SANGER_2.5_FBgn0037722	50	86	136	7.74e-11	5.33e-10	93
CNC::maf-S	CNC::maf-S	245	207	452	3.92e-102	2.4e-99	122
crc	Crc_CG6272_SANGER_5_FBgn0000370	108	59	167	4.46e-13	3.55e-12	79
CrebA	CrebA_SANGER_5_FBgn0004396	58	69	127	8.64e-05	0.000324871	65
crp	M4899_1.02	77	96	173	2.6e-15	2.38e-14	94
crp	crp_SANGER_10_FBgn0001994	35	42	77	0.0139445	0.0410962	94
CTCF	CTCF	134	104	238	2.26e-26	3.65e-25	85
cwo	M4900_1.02	58	80	138	1.24e-09	7.4e-09	67
D19B	D19B_F10-12_SANGER_5_FBgn0022699	50	53	103	0.0049717	0.0158732	58
da	da_SANGER_10_FBgn0000413	36	59	95	0.000302656	0.00108496	50
Dfd	Dfd_SOLEXA_FBgn0000439	59	53	112	1.34e-05	5.46e-05	91
Dfd	Dfd_Cell_FBgn0000439	53	57	110	0.000194914	0.000711204	91
Dfd	Dfd_FlyReg_FBgn0000439	51	48	99	0.00371774	0.0120581	91
dimm	M4911_1.02	59	88	147	3.82e-08	1.97e-07	70
disco	disco_SOLEXA_5_FBgn0000459	76	75	151	2.17e-14	1.9e-13	77
disco	disco_SANGER_5_FBgn0000459	73	83	156	5.68e-14	4.9e-13	77
disco-r	disco-r-Cl1_SANGER_5_FBgn0042650	57	63	120	1.11e-05	4.56e-05	64
dl	dl_NBT_FBgn0000462	109	79	188	2e-15	1.86e-14	98
Dll	Dll_Cell_FBgn0000157	50	54	104	0.00555184	0.0175427	84
Dr	Dr_Cell_FBgn0000492	143	125	268	7.97e-40	2.57e-38	119
Dr	Dr_SOLEXA_FBgn0000492	99	99	198	3.05e-22	4.34e-21	119
Dr	Dr	60	71	131	1.23e-07	6.06e-07	119
E(spl)m3-HLH	M5019_1.02	210	180	390	5.39e-82	6.6e-80	112
E(spl)m3-HLH	HLHm3_SANGER_5_FBgn0002609	75	86	161	8.1e-13	6.29e-12	112
E(spl)m5-HLH	M5020_1.02	195	177	372	1.71e-72	1.16e-70	132
E(spl)m5-HLH	HLHm5_FlyReg_FBgn0002631	124	87	211	1.36e-22	1.98e-21	132
E(spl)m5-HLH	M5021_1.02	58	73	131	3.2e-07	1.48e-06	132
E(spl)m7-HLH	HLHm7_SANGER_5_FBgn0002633	206	179	385	4.45e-71	2.73e-69	117
E(spl)m8-HLH	E(spl)_SANGER_5_FBgn0000591	110	98	208	1.24e-27	2.11e-26	102
E(spl)m8-HLH	M4949_1.02	41	56	97	0.00160183	0.00533654	102
E(spl)mbeta-HLH	M5023_1.02	49	77	126	4.5e-06	1.88e-05	67
E(spl)mgamma-HLH	HLHmgamma_SANGER_10_FBgn0002735	106	162	268	1.42e-41	5.11e-40	119
EcR	EcR_SANGER_5_FBgn0000546	59	53	112	3.04e-05	0.000118809	64
EcR::usp	EcR::usp	124	142	266	4.03e-32	9.15e-31	101
eg	eg_SANGER_5_FBgn0000560	96	105	201	2.42e-16	2.47e-15	82
Eip74EF	Eip74EF_SANGER_5_FBgn0000567	216	199	415	2.86e-76	2.19e-74	113
Eip75B	Eip75B_SANGER_5_FBgn0000568	53	63	116	0.00026484	0.000954982	61
Eip78C	Eip78C_SANGER_5_FBgn0004865	100	104	204	3.38e-23	5.05e-22	80
ems	ems_FlyReg_FBgn0000576	70	52	122	9.72e-07	4.29e-06	73
en	en_FlyReg_FBgn0000577	69	64	133	1.44e-05	5.79e-05	78
en	en_SOLEXA_2_FBgn0000577	52	53	105	0.00177956	0.0058966	78
en	En_Cell_FBgn0000577	40	49	89	0.00808892	0.0247925	78
ERR	ERR_SANGER_5_FBgn0035849	66	69	135	3e-09	1.67e-08	60
esg	esg_SANGER_2.5_FBgn0001981	37	59	96	0.00887624	0.0269363	56
Ets96B	Ets96B_SANGER_5_FBgn0039225	30	72	102	0.0137047	0.0405845	61
Ets97D	Ets97D_SANGER_10_FBgn0004510	81	78	159	3.49e-13	2.86e-12	81
Ets98B	Ets98B_SANGER_10_FBgn0005659	113	88	201	9.02e-18	1.01e-16	79
ey	ey_SOLEXA_5_FBgn0005558	86	77	163	2.04e-13	1.69e-12	74
Fer1	Fer1_SANGER_5_FBgn0037475	103	101	204	9.91e-24	1.52e-22	100
Fer1	Fer1_da_SANGER_10_FBgn0000413	46	62	108	0.000107536	0.000399511	100
Fer2	Fer2_da_SANGER_5_FBgn0000413	61	48	109	2.11e-05	8.42e-05	74
fru	fru_SANGER_10_FBgn0004652	32	81	113	2.94e-06	1.24e-05	76
GATAd	GATAd_SANGER_5_FBgn0032223	53	51	104	0.000354228	0.00124794	60
GATAe	GATAe_SANGER_5_FBgn0038391	76	96	172	8.93e-13	6.84e-12	86
gce	gce_Clk_SANGER_5_FBgn0023076	51	60	111	4.44e-06	1.87e-05	60
Gsc	Gsc_Cell_FBgn0010323	137	141	278	1.13e-45	4.34e-44	112
Gsc	Gsc	64	80	144	4.56e-12	3.29e-11	112
gt	gt	166	155	321	2.34e-48	9.56e-47	115
gt	gt_NAR_FBgn0001150	45	56	101	0.00662152	0.0207091	115
h	M2253_1.02	153	154	307	1.61e-55	7.04e-54	136
h	h_NAR_FBgn0001168	80	113	193	2.79e-21	3.65e-20	136
h	M5029_1.02	73	75	148	2.44e-09	1.37e-08	136
h	M5038_1.02	55	63	118	0.000234237	0.000849628	136
hbn	Hbn_SOLEXA_FBgn0008636	50	46	96	0.0122253	0.0367358	63
her	her_SOLEXA_10_FBgn0001185	61	79	140	8.57e-07	3.86e-06	85
Hey	M5006_1.02	205	175	380	4.95e-78	4.33e-76	109
hkb	hkb_NAR_FBgn0001204	94	70	164	1.69e-15	1.6e-14	76
HLH4C	M5016_1.02	91	145	236	3.9e-29	7.02e-28	117
HLH54F	M5018_1.02	81	82	163	1.66e-09	9.77e-09	78
HLH54F	HLH54F_da_SANGER_5_FBgn0000413	48	68	116	1.34e-06	5.79e-06	78
Hr78	Hr78_SANGER_5_FBgn0015239	52	56	108	6.51e-05	0.00024929	61
hth	hth	107	87	194	4.83e-22	6.57e-21	104
hth	Hth_Cell_FBgn0001235	45	57	102	5.5e-05	0.000213481	104
knrl	knrl_SANGER_5_FBgn0001323	65	70	135	6.39e-07	2.9e-06	71
Kr	Kr_FlyReg_FBgn0001325	126	116	242	1.47e-29	2.82e-28	117
Kr	Kr_SANGER_5_FBgn0001325	96	96	192	1.16e-15	1.11e-14	117
Kr	KR	56	57	113	0.0132316	0.0395657	117
lola	lola-PJ_SANGER_5_FBgn0005630	52	71	123	6.08e-10	3.77e-09	121
luna	luna_SANGER_5_FBgn0040765	70	59	129	1.61e-06	6.92e-06	70
Mad	Mad	57	62	119	0.00379335	0.0122386	76
Max	Max_Mnt_SANGER_5_FBgn0017578	68	66	134	2.91e-10	1.9e-09	65
Met	M5104_1.02	91	119	210	1.28e-21	1.71e-20	115
Met	M5106_1.02	60	105	165	2.64e-10	1.74e-09	115
nau	nau_SANGER_5_FBgn0002922	133	130	263	4.58e-37	1.4e-35	107
net	M5116_1.02	101	168	269	9.03e-34	2.31e-32	93
oc	Oc_Cell_FBgn0004102	54	58	112	3.13e-07	1.45e-06	90
odd	odd_NBT_2.5_FBgn0002985	108	126	234	2.82e-31	5.75e-30	116
odd	odd_NBT_5_FBgn0002985	98	108	206	1.11e-20	1.41e-19	116
odd	odd	66	111	177	4.67e-17	5.03e-16	116
odd	odd_NBT_1.5_FBgn0002985	33	72	105	0.000520311	0.00180198	116
Oli	M5128_1.02	81	92	173	1.31e-16	1.38e-15	120
Oli	M5132_1.02	52	56	108	0.00179477	0.00591501	120
peb	peb-F1-3_SANGER_2.5_FBgn0003053	41	65	106	0.00686056	0.0211333	58
pho	pho_SANGER_10_FBgn0002521	34	65	99	0.000144289	0.000529636	80
phol	phol_SANGER_5_FBgn0035997	99	103	202	8.9e-18	1.01e-16	96
phol	phol_SOLEXA_5_FBgn0035997	56	57	113	0.000900242	0.00304889	96
pnr	pnr	159	163	322	3.13e-58	1.47e-56	110
Poxn	Poxn_SOLEXA_5_FBgn0003130	177	184	361	1.75e-62	8.92e-61	115
retn	M5166_1.02	122	137	259	1.03e-31	2.26e-30	118
retn	M0111_1.02	62	60	122	1.29e-05	5.26e-05	118
run::Bgb	run_Bgb_NBT_FBgn0003300	93	89	182	3.79e-19	4.47e-18	68
sage	M5177_1.02	91	73	164	2e-13	1.68e-12	78
scrt	scrt_SOLEXA_2.5_1_FBgn0004880	32	85	117	2.36e-06	1e-05	103
scrt	scrt_SANGER_2.5_FBgn0004880	41	50	91	0.000385947	0.00135192	103
sens	sens_SANGER_10_FBgn0002573	187	171	358	5.69e-64	3.17e-62	119
sens	sens_SOLEXA_5_FBgn0002573	86	66	152	9.9e-10	6.01e-09	119
sens-2	sens-2_SANGER_2.5_FBgn0051632	91	71	162	1.86e-12	1.36e-11	72
shn	shn-F1-2_SANGER_5_FBgn0003396	138	126	264	3.64e-32	8.57e-31	93
sim	tgo_sim_SANGER_5_FBgn0004666	101	113	214	2.95e-29	5.47e-28	100
Six4	Six4_Cell_FBgn0027364	74	62	136	3.24e-11	2.31e-10	102
Six4	Six4_SOLEXA_2_FBgn0027364	57	69	126	2.82e-05	0.000111403	102
slbo	slbo	84	91	175	4.08e-15	3.68e-14	96
slp2	slp2_SANGER_5_FBgn0004567	39	50	89	0.000889245	0.00302837	54
sob	sob_SOLEXA_5_FBgn0004892	54	48	102	5.31e-06	2.2e-05	75
srp	srp_SANGER_5_FBgn0003507	53	62	115	0.000349589	0.00123872	84
srp	srp_FlyReg_FBgn0003507	49	59	108	0.000663799	0.00228601	84
ss	tgo_ss_SANGER_5_FBgn0003513	67	95	162	1.86e-12	1.36e-11	93
su(Hw)	suHw_FlyReg_FBgn0003567	70	79	149	1.8e-08	9.68e-08	77
su(Hw)	SU(HW)	57	79	136	9.45e-08	4.71e-07	77
sug	sug_SANGER_5_FBgn0033782	55	52	107	0.00465374	0.0149358	74
sv	sv_SOLEXA_5_FBgn0005561	80	71	151	2.33e-10	1.57e-09	66
svp	svp_SANGER_5_FBgn0003651	57	69	126	1.58e-07	7.63e-07	62
tai	M5225_1.02	153	223	376	9.1e-85	1.39e-82	137
tai	tai_Clk_SANGER_5_FBgn0023076	95	88	183	6.74e-19	7.79e-18	137
tgo	tgo_trh_SANGER_5_FBgn0015014	219	198	417	6.8e-81	6.95e-79	151
tgo	tgo_sima_SANGER_5_FBgn0015014	134	130	264	6.51e-34	1.74e-32	151
tgo	tgo_tai_SANGER_5_FBgn0015014	127	111	238	1.59e-28	2.79e-27	151
tgo	M5232_1.02	101	130	231	1.46e-16	1.51e-15	151
tgo	M5240_1.02	81	85	166	3.59e-10	2.27e-09	151
tin	tin	82	90	172	1.74e-14	1.55e-13	96
ttk	ttk-PF_SANGER_5_FBgn0003870	69	67	136	1.24e-12	9.26e-12	87
ttk	ttk	49	53	102	0.000959006	0.00323006	87
twi	M2056_1.02	76	75	151	2.55e-07	1.2e-06	76
Usf	M5263_1.02	66	67	133	7.48e-05	0.000284621	63
usp	usp	70	80	150	2.43e-10	1.62e-09	80
usp	usp_SANGER_5_FBgn0003964	60	67	127	8.64e-05	0.000324871	80
vis	vis	44	35	79	0.0103589	0.031281	71
vnd	Vnd_Cell_FBgn0003986	43	60	103	0.015001	0.0439981	75
vri	vri_SANGER_5_FBgn0016076	101	86	187	7.7e-20	9.44e-19	95
vvl	vvl	64	59	123	2.56e-07	1.2e-06	75
wor	wor_SOLEXA_2.5_FBgn0001983	43	52	95	0.006728	0.0208296	54
Xrp1	M0135_1.02	54	48	102	0.015861	0.046299	75
ZIPIC	CG7928_SANGER_10_FBgn0039740	80	82	162	6.91e-11	4.81e-10	97
ZIPIC	CG7928_SOLEXA_5_FBgn0039740	80	49	129	8.17e-09	4.47e-08	97

### Sheet: TabS37
Table S37. Transcription factors with motif differentiation between populations and overrepresentation (FDR 5%) at PcG target genes
with population x temperature interactions in their expression - male
transcription factor	motif_ID	France_number_motif_gain	Zambia_number_motif_gain	total_number_motif_gain	Pvalue	FDR	number_genes_motifDiff_perTF
al	al	6	7	13	5.71689e-05	0.00219028	9
Atf-2	Atf-2_SANGER_5_FBgn0050420	10	5	15	1.70262e-05	0.000869757	11
br	M1846_1.02	5	7	12	0.000222771	0.00682794	14
br	br-PA_SANGER_5_FBgn0000210	6	6	12	0.00226353	0.0365143	14
CG4854	CG4854_SOLEXA_5_FBgn0038766	5	6	11	0.0011392	0.0228973	8
CNC::maf-S	CNC::maf-S	12	12	24	2.59533e-13	1.25325e-10	9
CTCF	CTCF	8	5	13	0.000259095	0.0075631	7
dl	dl_NBT_FBgn0000462	6	6	12	0.000765502	0.0173797	8
E(spl)m3-HLH	M5019_1.02	8	4	12	0.000135608	0.0046182	9
E(spl)m7-HLH	HLHm7_SANGER_5_FBgn0002633	6	13	19	2.56083e-08	2.61631e-06	11
EcR::usp	EcR::usp	4	8	12	0.00119529	0.0228973	6
Eip74EF	Eip74EF_SANGER_5_FBgn0000567	11	4	15	3.0654e-05	0.00144545	11
Gsc	Gsc	3	7	10	0.0011826	0.0228973	11
Gsc	Gsc_Cell_FBgn0010323	5	5	10	0.0016899	0.0287752	11
gt	gt	7	4	11	0.00305223	0.0445481	11
h	M2253_1.02	4	6	10	0.00146918	0.0272911	14
Hey	M5006_1.02	7	10	17	6.86493e-08	5.26025e-06	10
HLH4C	M5016_1.02	4	8	12	0.000381066	0.0101562	12
hth	hth	6	5	11	0.000515863	0.012649	8
Kr	KR	2	10	12	0.00152022	0.0274086	12
Kr	Kr_SANGER_5_FBgn0001325	9	2	11	0.00288431	0.0442021	12
Met	M5104_1.02	7	8	15	9.06969e-06	0.000505429	7
Met	M5106_1.02	7	4	11	0.00305223	0.0445481	7
nau	nau_SANGER_5_FBgn0002922	6	6	12	0.000328306	0.00914781	10
net	M5116_1.02	6	13	19	5.76186e-08	5.04575e-06	11
pnr	pnr	7	3	10	0.00207079	0.034308	7
Poxn	Poxn_SOLEXA_5_FBgn0003130	10	3	13	0.000208192	0.00671692	9
retn	M5166_1.02	7	14	21	1.66132e-09	2.03677e-07	10
sens	sens_SANGER_10_FBgn0002573	6	5	11	0.00158039	0.0276794	11
srp	srp_FlyReg_FBgn0003507	8	7	15	4.61132e-06	0.000282674	10
tai	M5225_1.02	12	10	22	4.08891e-13	1.25325e-10	11
tgo	tgo_trh_SANGER_5_FBgn0015014	12	10	22	1.95022e-10	3.98496e-08	15
tgo	tgo_tai_SANGER_5_FBgn0015014	7	5	12	0.000508366	0.012649	15
tgo	M5232_1.02	6	8	14	0.000890511	0.0188236	15
